# Linking Codon- and Protein-Level Mutation Scores to Population Genetics Reveals Heterogeneous Selection Efficiency Across *Escherichia coli* Lineages

**DOI:** 10.64898/2026.03.16.711857

**Authors:** M. Mischler, L. Vigué, G. Croce, M. Weigt, O. Tenaillon

**Affiliations:** Université Paris Cité, Inserm, Institut Cochin, F-75014, Paris France; Department of Oncology UNIL CHUV, Ludwig Institute for Cancer Research, University of Lausanne, Lausanne, Switzerland; Sorbonne Université, CNRS, Dept. of Computational, Quantitative and Synthetic Biology UMR 7238, Paris, France

**Keywords:** Direct Coupling Analysis, population genetics, *Escherichia coli*, effective population size, Distribution of Fitness Effects, codon usage, Poisson Random Field

## Abstract

Quantifying the selective effects of individual mutations is essential to understand how their population-wise frequencies evolve under natural selection and genetic drift. Large genomic datasets provide a real-life experiment that we exploit to characterize the efficiency of selection across different mutations types and populations. Using Direct Coupling Analysis, a model from statistical physics, we derive protein-informed scores for individual non-synonymous mutations identified in 81,440 *Escherichia coli* genomes. We show that these scores act as a latent variable capturing the probability that a mutation is beneficial, neutral, or mildly to highly deleterious. We contribute to the debate on the importance of synonymous mutations by demonstrating that their selection intensities span a single order of magnitude in the *E. coli* species, whereas non-synonymous mutations span six orders of magnitude. We further relate selection efficiency to genetic drift, defined as the inverse of population size, and to ecological lifestyle, and we identify a 10,000-fold reduction in selection efficiency between the entire *E. coli* species and its most pathogenic populations. Together, these results highlight how population genetics and protein variant fitness predictors inform one another: variation in selection efficiency is associated with shifts in the distribution of mutation scores, and population genetics data provide a benchmark to assess the accuracy of these scores.

**Graphical abstract:** Schematic representation of the analysis of polymorphism in 81,440 Escherichia coli genomes. 458,443 polymorphic codon sites were identified and oriented using homologous sequences from closely related species. Mutations can be classified as synonymous or non-synonymous based on whether they alter the amino-acid sequence encoded, and real-valued scores predictive of fitness effects can be attributed to mutations within each of these classes. Codon scores reflect the global codon usage preference within the E. coli genome. DCA scores capture position- and amino-acid-specific preference as well as epistatic constraints and are obtained for each protein from a set of distantly related homologous sequences. Coupled with the abundance of polymorphic sites within different E. coli subpopulations, these different polymorphism classifications allow to precisely compare the intensity of selection between different types of mutations and across populations with distinct lifestyles, illustrated here by their pathogenic power.
