## Supplementary figures, tables S1 and S2 for "Linking Codon- and Protein-Level Mutation Scores to Population Genetics Reveals Heterogeneous Selection Efficiency Across *Escherichia coli* Lineages": TableS1.csv

Stat_1	Stat_2	Group	Correlation_measure	Value	p-value
Theta_Watterson	Ka/Ks	Commensal/ExPEC	r2	0.7519011618270788	1.6659842249674374e-06
Theta_Watterson	Ka/Ks	InPEC	r2	0.5278754519979925	0.020178743413519197
Theta_Watterson	Ka/Ks	Total	r2	0.4395761965393064	0.0015767822763169846
Theta_Watterson	Ka/Ks	Commensal/ExPEC	regression slope	0.20584490443746525	1.6659842249674374e-06
Theta_Watterson	Ka/Ks	InPEC	regression slope	0.5416217307671858	0.020178743413519197
Theta_Watterson	Ka/Ks	Total	regression slope	0.511810536148659	0.0015767822763169846
Theta_Watterson	Ka/Ks	Commensal/ExPEC	rho	0.728587319243604	4.994429106948587e-06
Theta_Watterson	Ka/Ks	InPEC	rho	0.5508771929824561	0.014508498261036222
Theta_Watterson	Ka/Ks	Total	rho	0.795	9.01411249009575e-12
Theta_Watterson	DCA_enrichment_slope	Commensal/ExPEC	r2	0.8432400106833533	4.946115477809657e-09
Theta_Watterson	DCA_enrichment_slope	InPEC	r2	0.15205003411855345	0.5343325430760909
Theta_Watterson	DCA_enrichment_slope	Total	r2	0.6795708433763791	7.914278072152946e-08
Theta_Watterson	DCA_enrichment_slope	Commensal/ExPEC	regression slope	0.11685958654538957	4.946115477809657e-09
Theta_Watterson	DCA_enrichment_slope	InPEC	regression slope	0.0313992546286572	0.5343325430760909
Theta_Watterson	DCA_enrichment_slope	Total	regression slope	0.09989333003453145	7.914278072152946e-08
Theta_Watterson	DCA_enrichment_slope	Commensal/ExPEC	rho	0.7472747497219132	2.090851854404813e-06
Theta_Watterson	DCA_enrichment_slope	InPEC	rho	0.16140350877192983	0.5091713427471698
Theta_Watterson	DCA_enrichment_slope	Total	rho	0.6202040816326531	2.005188001165942e-06
DCA_enrichment_slope	Ka/Ks	Commensal/ExPEC	r2	0.7294453831246263	4.806138044169226e-06
DCA_enrichment_slope	Ka/Ks	InPEC	r2	0.7251752807510182	0.0004427659004521533
DCA_enrichment_slope	Ka/Ks	Total	r2	0.7551921536783168	3.614932895214695e-10
DCA_enrichment_slope	Ka/Ks	Commensal/ExPEC	regression slope	1.4476876107778704	4.806138044169226e-06
DCA_enrichment_slope	Ka/Ks	InPEC	regression slope	4.219526446058509	0.0004427659004521533
DCA_enrichment_slope	Ka/Ks	Total	regression slope	1.0069743008337642	3.614932895214695e-10
DCA_enrichment_slope	Ka/Ks	Commensal/ExPEC	rho	0.6120133481646273	0.00032560455563001694
DCA_enrichment_slope	Ka/Ks	InPEC	rho	0.6666666666666666	0.001825488268245913
DCA_enrichment_slope	Ka/Ks	Total	rho	0.6760204081632653	9.803231623675494e-08
